# Sin3a Associated Protein 130kDa, sap130, plays an evolutionary conserved role in zebrafish heart development

**DOI:** 10.1101/2023.03.30.534737

**Authors:** Ricardo A. DeMoya, Rachel E. Forman-Rubinsky, Deon Fontaine, Joseph Shin, Simon C. Watkins, Cecilia Lo, Michael Tsang

## Abstract

Hypoplastic left heart syndrome (HLHS) is a congenital heart disease where the left ventricle is reduced in size. A forward genetic screen in mice identified SIN3A associated protein 130kDa (*Sap130*), a protein in the chromatin modifying SIN3A/HDAC1 complex, as a gene contributing to the digenic etiology of HLHS. Here, we report the role of zebrafish *sap130* genes in heart development. Loss of *sap130a,* one of two *Sap130* orthologs, resulted in smaller ventricle size, a phenotype reminiscent to the hypoplastic left ventricle in mice. While cardiac progenitors were normal during somitogenesis, diminution of the ventricle size suggest the Second Heart Field (SHF) was the source of the defect. To explore the role of *sap130a* in gene regulation, transcriptome profiling was performed after the heart tube formation to identify candidate pathways and genes responsible for the small ventricle phenotype. Genes involved in cardiac differentiation and cell communication were dysregulated in *sap130a*, but not in *sap130b* mutants. Confocal light sheet analysis measured deficits in cardiac output in *MZsap130a* supporting the notion that cardiomyocyte maturation was disrupted. Lineage tracing experiments revealed a significant reduction of SHF cells in the ventricle that resulted in increased outflow tract size. These data suggest that *sap130a* is involved in cardiogenesis via regulating the accretion of SHF cells to the growing ventricle and in their subsequent maturation for cardiac function. Further, genetic studies revealed an interaction between *hdac1* and *sap130a*, in the incidence of small ventricles. These studies highlight the conserved role of Sap130a and Hdac1 in zebrafish cardiogenesis.
