## Supplemental Table S1 for "Sin3a Associated Protein 130kDa, sap130, plays an evolutionary conserved role in zebrafish heart development"

### Sheet: Sheet1
	primer direction	primer sequence	Enzymes used
sap130a pt32a	F	aattaggattgaatagcgcagg	Xho1
	R	cctcctacCTGAATGTGTTCCT
sap130b pt35b	F	ttgactttagGGTCATAGCGGT	Dde1
	R	GCctgagaccatacaatgaaca
sin3ab pt36a	F	TACACCATGTCAAGAGGCAATC	Nhe1
	R	GTCTCGAGCACAGGATGTAATG
hdac1 b382	F	CGTAGGGGAGGATTGTCCTGTC	EcoR1
	R	TGAGCAGCTCCAGAATGGCCAG
