## Supplemental Table S2 for "Sin3a Associated Protein 130kDa, sap130, plays an evolutionary conserved role in zebrafish heart development"

### Sheet: Sheet1
Gene	Annealing Temp.	gRNA seq	Target Exon	FWD	REV	Digestion Enzyme	Product size	digest bands
Sin3ab	56C	GCTCCTCTTCAGCCATACAG	ex15	TACACCATGTCAAGAGGCAATC	GTCTCGAGCACAGGATGTAATG	Nhe1	327	222105
		CCG = pam seq
Sap130b	56C	TGGGAGGGAAAACAATGCTG	Ex5	ttgactttagGGTCATAGCGGT	GCctgagaccatacaatgaaca	Dde1	214	102,106,6
		CCT = pam seq
