## Supplemental Table S3 for "Sin3a Associated Protein 130kDa, sap130, plays an evolutionary conserved role in zebrafish heart development"

### Sheet: Sheet1
Genotype	mutant allele ID	target gene	target exon	mutant allele nomenclature	Mutation	mutation notes	Allele	Amino Acid sequence	DNA sequence
							WT sap130b	QQIGSSAAPQHCFPSHLPRGAAAAAV	TTGACTTTAGGGTCATAGCGGTAACCTGCATCACCTAATGACCAGTGTGCAGATCATTCGCAGTGGAGCGCCTGTTCAACAGATTGGATCTTCTGCGGCTCCTCAGCATTGTTTTCCCTCCCATTTACCCAGAGGTCAGTATCTAGTATGTTTATATGCTGTTATAAGCCATTTTCATCTTTGCACACTAAATGTTCATTGTATGGTCTCAGGC
AB*	pt35b	sap130b	cas9(exon5)	sap130b pt35b	7bp del,1bp sub (G->C)	same as pt35a, but if it doesn’t switch stop codon at ex6	sap130b pt35b	QQIGSSAAPVLPPIYPE… or GAAAAAV	TTGACTTTAGGGTCATAGCGGTAACCTGCATCACCTAATGACCAGTGTGCAGACCATTCGCAGTGGAGCGCCTGTTCAGCAGATTGGATCTTCTGCGGCTCCTGTTCTCCCTCCCATTTACCCAGAGGTCAGTATCTAGTATGTTTATATGCTGTTATAAGCCATTTTCATCTTTGCACACTAAATGTTCATTGTATGGTCTCAGGC
							WT sin3ab	SSKSKLLFSHTAASQQKLSSCDDAYN…	TACACCATGTCAAGAGGCAATCCGGCATCCACAAAGACGACAAGTACAAAATCAAGCAGATCATCTACCATTTCATCCCTGACATGCTGTTCGCCCGGCGTGGTGAGCTTTCAGACGTAGAAGAAGAGGATGAGGAGGAGACTGAACCGGATGAAGACGGGACTAAAAAGCACAACGGGACGACGTCCTCAAAGTCTAAGCTCCTCTTCAGCCATACAGCGGCTAGCCAGCAGAAGCTGAGTAGCTGCGACGATGCCTACAACCTCTTCTTCGTCAACAATAACTGGTACATCTTCCTGCGGCTGCATTACATCCTGTGCTCGAGAC
AB*	pt36a	sin3ab	cas9(exon15)	sin3ab pt36a	5bp del, 2bp insertion, 1bp substitution (T>C)	removes 5aa and add 4 KLSS from exon15	sin3ab pt36a	SSKSKLLFSHKLSS QKLSSCDDAYN…	TACACCATGTCAAGAGGCAATCCGGCATCCACAAAGACGACAAGTACAAAATCAAGCAGATCATCTACCATTTCATCCCTGACATGCTGTTCGCCCGGCGTGGTGAGCTTTCAGACGTAGAAGAAGAGGATGAGGAGGAGACTGAACCGGATGAAGACGGGACTAAAAAGCACAACGGGACGACGTCCCCAAAGTCTAAGCTCCTCTTCAGCCATAAGCTGAGTAGCCAGAAGCTGAGTAGCTGCGACGATGCCTACAACCTCTTCTTCGTCAACAATAACTGGTACATCTTCCTGCGGCTGCATTACATCCTGTGCTCGAGAC
