## Supplemental Table S6 for "Sin3a Associated Protein 130kDa, sap130, plays an evolutionary conserved role in zebrafish heart development"

### Sheet: CPM_logged_normalizedCounts_Fig
	AB_1_36hpf	AB_3_36hpf	AB_2_36hpf	sap130aNV_3_36hpf	sap130aNV_2_36hpf	sap130aNV_1_36hpf	sap130aSV_2_36hpf	sap130aSV_1_36hpf	sap130aSV_3_36hpf
ACTC1	8.00698	8.24542	8.01866	6.60326	6.76169	6.72877	6.45118	6.75561	6.8301
cacna1bb	1.4932	1.69343	1.87531	1.20374	0.196723	0.526245	0.973046	0.818121	0.983907
cacna1sb	6.51723	6.15368	6.31172	5.82996	4.78194	4.6689	5.22759	5.85852	5.28029
cacnb1	3.34133	3.77063	3.88247	3.2283	2.80234	2.75918	3.17443	3.18273	3.10356
cacng7a	0.0454151	-0.0589728	0.0610044	-0.346908	-1.37918	-1.06434	-1.13068	-0.79666	-0.271523
cav1	8.01625	8.02762	7.90325	7.73989	7.93366	8.26289	8.30503	8.06715	8.3501
cav2	5.60793	5.38775	5.31128	5.3364	5.66426	5.99107	5.84409	5.58715	5.8567
cav3	7.51279	7.22379	7.05483	7.2243	7.31194	7.36613	7.0793	7.18462	7.31688
cldn11a	3.82805	4.03046	4.12602	4.17477	3.77443	3.91303	3.56383	3.84232	3.58601
cldn11b	4.51918	3.86846	3.82195	4.01472	4.00513	3.99294	3.98571	3.91164	3.90392
cldn12	5.90239	5.93614	5.86081	6.05163	5.88985	6.03864	6.00903	5.91716	5.90865
cldn15la	1.54051	2.13794	1.88661	1.90747	1.3012	1.7164	1.09916	1.44673	1.70775
cldn2	0.0454151	0.463515	0.13868	0.561553	-0.625741	-0.161355	0.35791	0.621487	0.54139
cxcl12a	5.69152	5.88811	5.83771	5.87558	6.07175	6.29992	6.25784	5.93012	6.15911
cxcl12b	6.30303	6.19669	6.14174	6.69877	6.7648	7.04678	7.12598	6.87914	7.01318
cxcr4b	5.72433	5.46113	5.38485	4.89142	4.51433	4.65706	4.26674	4.55199	4.91098
dag1	7.4481	7.34319	7.4378	7.54777	7.15799	7.18182	7.44978	7.49755	7.33037
dagla	3.59395	3.8773	4.05015	4.86265	3.9705	3.80715	4.09571	4.34658	4.20843
desma	8.6527	8.4046	8.41771	8.23692	8.68033	8.41646	8.86819	8.69447	8.20132
dnm2a	4.36564	4.48454	4.74618	4.28093	3.94877	4.11486	4.50185	4.25498	4.39195
dnm2b	2.78282	2.97135	3.09019	3.21229	2.80234	2.65583	3.09793	2.78616	3.22138
dnm3a	1.88403	2.44591	2.26124	1.69346	1.5524	1.49475	1.60355	1.63738	1.17405
dtna	3.1256	3.32154	3.48906	3.14641	2.42344	2.43085	3.0858	3.20298	2.9099
gja8b	5.50932	4.96274	5.04492	4.86265	4.0845	3.63668	3.67738	5.07722	4.03231
jph1a	3.26358	3.33443	3.76797	2.35915	1.36822	1.62206	2.46297	2.5925	2.26273
jph1b	6.10285	6.27627	6.3947	5.61336	5.13574	4.99601	5.29108	5.67133	5.42999
jph2	6.59912	6.88625	7.01901	6.41556	6.16776	5.9822	6.34444	6.62754	6.31176
jph3	1.94391	2.20502	2.33735	1.7537	1.11862	0.809144	1.21513	1.68135	1.4003
kcnk2b	-0.244206	0.0700077	0.282509	-0.411602	-1.75363	-1.23042	-0.920222	-0.79666	-0.611981
kcnk3b	-0.677386	-0.472834	-1.39753	-2.59391	-2.2607	-1.88793	-2.28171	-2.98412	-2.92295
scn2b	2.1307	2.50794	3.0046	2.05841	0.495432	1.36969	1.7337	1.90799	2.25222
scn4aa	-0.141069	0.583612	0.589606	-0.625156	-2.07118	-2.58904	-2.55818	-0.506248	-1.55286
scn4ba	1.15104	1.26084	1.70702	1.06797	-0.500879	-0.24779	0.510985	0.737107	0.276875
sgca	5.11396	5.14704	5.04366	4.46337	4.14069	4.257	4.31172	4.55593	4.24599
sgcg	5.47523	5.92481	6.01488	5.06492	4.32909	4.6511	5.03746	5.18805	5.00317
sntb1	2.47717	2.66595	2.77454	2.82701	2.80838	2.83998	2.61428	2.48082	2.48544
sntb2	5.18887	5.40314	5.33313	5.0885	5.26116	5.63956	5.76922	5.11512	5.47136
sntg2	-1.83043	-1.59282	-1.19336	-0.0609012	-0.995348	-0.915417	-1.13068	-0.718395	-0.774382
tln1	6.07031	6.33468	6.52019	6.51083	6.51416	6.39391	7.0031	6.76159	6.59461
tln2b	1.4276	1.86916	2.30402	1.81153	1.13796	1.08145	2.44408	1.79245	2.07276
ttn.1	9.80819	9.42728	9.81809	9.41617	8.07374	7.56463	8.60165	9.32205	8.46148
ttn.2	9.65287	9.22968	9.53187	9.18771	8.06871	7.535	8.50655	9.03653	8.33959
vcla	5.35907	5.14582	5.31964	5.00731	4.51248	4.40952	5.14665	5.33523	4.76338
vclb	3.92334	4.46121	4.61474	3.45388	2.97889	3.0983	4.1227	3.79307	3.68699
